# Plant neighborhood shapes diversity and reduces interspecific variation of the phyllosphere microbiome

**DOI:** 10.1101/2021.09.27.462052

**Authors:** Kyle M. Meyer, Robert Porch, Isabella E. Muscettola, Ana Luisa S. Vasconcelos, Julia K. Sherman, C. Jessica E. Metcalf, Steven E. Lindow, Britt Koskella

## Abstract

Microbial communities associated with plant leaf surfaces (i.e. the phyllosphere) are increasingly recognized for their role in plant health. While accumulating evidence suggests a role for host filtering of its microbiota, far less is known about how community composition is shaped by dispersal, including from neighboring plants. We experimentally manipulated the local plant neighborhood within which tomato, pepper, or bean plants were grown in a three-month field trial. Focal plants were grown in the presence of con- or hetero-specific neighbors (or no neighbors) in a fully factorial combination. At 30-day intervals, focal plants were harvested and replaced with a new age- and species-matched cohort while allowing neighborhood plants to continue growing. 16S community profiling revealed that the strength of host filtering effects (i.e. interspecific differences in composition) decreased over time. In contrast, the strength of neighborhood effects increased over time, suggesting dispersal from neighboring plants becomes more important as neighboring plant biomass increases. We next implemented a cross-inoculation study in the greenhouse using inoculum generated from the field plants to directly test host filtering of microbiomes while controlling for directionality and source of dispersal. This experiment further demonstrated that focal host species, the host from which the microbiome came, and in one case the donor hosts’ neighbors, contribute to variation in phyllosphere bacterial composition. Overall, our results suggest that local dispersal is a key factor in phyllosphere assembly, and that demographic factors such as nearby neighbor identity and biomass or age are important determinants of phyllosphere microbiome diversity.
