## Supplementary Table 1 for "Plant neighborhood shapes diversity and reduces interspecific variation of the phyllosphere microbiome"

### Sheet: Sheet1
	Harvest 1
		df	Pseudo-f	R2	Adj. R2	P	Significance
	Host Species	2	4.17	0.124	0.096	0.001	***
	Neighbor	3	0.97	0.043	-0.004	0.564	NS
	Block	5	1.23	0.092	0.013	0.034	*
	Host x Neighbor		0.95	0.085	-0.011	0.664	NS
	Harvest 2
		df	Pseudo-f	R2	Adj. R2	P	Significance
	Host Species	2	2.45	0.078	0.044	0.001	***
	Neighborhood	3	1.53	0.073	0.021	0.001	***
	Block	5	1.12	0.089	0.001	0.092	.
	Host x Neighbor	6	1.18	0.112	0.008	0.022	*
	Harvest 3
		df	Pseudo-f	R2	Adj. R2	P	Significance
	Host Species	2	1.73	0.064	0.027	0.001	***
	Neighborhood	3	1.79	0.099	0.044	0.001	***
	Block	5	1.18	0.109	0.015	0.03	*
	Host x Neighbor	6	1.24	0.137	0.024	0.003	**
