## Supplementary Table 2 for "Plant neighborhood shapes diversity and reduces interspecific variation of the phyllosphere microbiome"

### Sheet: Sheet1
Tomato indicator taxa detected in greenhouse study
ASV ID	Kingdom	Phylum	Class	Order	Family	Genus	Species
ASV8	Bacteria	Firmicutes	Bacilli	Bacillales	Bacillaceae	Bacillus	NA
ASV46	Bacteria	Firmicutes	Bacilli	Bacillales	Bacillaceae	Bacillus	NA
ASV48	Bacteria	Firmicutes	Bacilli	Bacillales	Bacillaceae	Bacillus	NA
ASV53	Bacteria	Firmicutes	Bacilli	Bacillales	Bacillaceae	Bacillus	NA
ASV59	Bacteria	Proteobacteria	Gammaproteobacteria	Burkholderiales	Oxalobacteraceae	Massilia	NA
ASV97	Bacteria	Actinobacteriota	Actinobacteria	Frankiales	Geodermatophilaceae	Blastococcus	NA
ASV98	Bacteria	Actinobacteriota	Actinobacteria	Frankiales	Geodermatophilaceae	Modestobacter	NA
ASV117	Bacteria	Firmicutes	Bacilli	Bacillales	Bacillaceae	Bacillus	NA
ASV126	Bacteria	Firmicutes	Bacilli	Bacillales	Bacillaceae	Bacillus	NA
ASV168	Bacteria	Firmicutes	Bacilli	Bacillales	Bacillaceae	Bacillus	NA
ASV177	Bacteria	Firmicutes	Bacilli	Bacillales	Bacillaceae	Bacillus	ginsengihumi
ASV197	Bacteria	Proteobacteria	Alphaproteobacteria	Acetobacterales	Acetobacteraceae	Roseomonas	NA
ASV203	Bacteria	Proteobacteria	Gammaproteobacteria	Burkholderiales	Burkholderiaceae	Burkholderia-Caballeronia-Paraburkholderia	NA
ASV217	Bacteria	Proteobacteria	Gammaproteobacteria	Burkholderiales	Burkholderiaceae	Burkholderia-Caballeronia-Paraburkholderia	NA
ASV222	Bacteria	Firmicutes	Bacilli	Bacillales	Bacillaceae	Bacillus	NA
ASV226	Bacteria	Proteobacteria	Alphaproteobacteria	Acetobacterales	Acetobacteraceae	Craurococcus-Caldovatus	NA
ASV228	Bacteria	Proteobacteria	Gammaproteobacteria	Burkholderiales	Oxalobacteraceae	Massilia	NA
ASV283	Bacteria	Firmicutes	Bacilli	Bacillales	Sporolactobacillaceae	Tuberibacillus	calidus
ASV418	Bacteria	Actinobacteriota	Actinobacteria	Micrococcales	Promicromonosporaceae	Cellulosimicrobium	NA
ASV458	Bacteria	Actinobacteriota	Actinobacteria	Micrococcales	Micrococcaceae	Pseudarthrobacter	NA
ASV483	Bacteria	Firmicutes	Bacilli	Bacillales	Bacillaceae	Bacillus	NA
ASV1084	Bacteria	Proteobacteria	Alphaproteobacteria	Sphingomonadales	Sphingomonadaceae	Sphingomonas	NA
ASV1425	Bacteria	Proteobacteria	Alphaproteobacteria	Caulobacterales	Caulobacteraceae	Brevundimonas	bullata
ASV1496	Bacteria	Proteobacteria	Alphaproteobacteria	Sphingomonadales	Sphingomonadaceae	Sphingomonas	NA
ASV2402	Bacteria	Proteobacteria	Alphaproteobacteria	Rhizobiales	Devosiaceae	Devosia	NA
Pepper indicator taxa detected in greenhouse study
ASV ID	Kingdom	Phylum	Class	Order	Family	Genus	Species
ASV58	Bacteria	Proteobacteria	Gammaproteobacteria	Oceanospirillales	Halomonadaceae	Candidatus Portiera	NA
ASV94	Bacteria	Proteobacteria	Alphaproteobacteria	Rickettsiales	Anaplasmataceae	Wolbachia	NA
ASV128	Bacteria	Actinobacteriota	Actinobacteria	Micrococcales	Microbacteriaceae	Curtobacterium	NA
ASV133	Bacteria	Proteobacteria	Gammaproteobacteria	Burkholderiales	Alcaligenaceae	Achromobacter	NA
ASV317	Bacteria	NA	NA	NA	NA	NA	NA
ASV1556	Bacteria	Proteobacteria	Gammaproteobacteria	Burkholderiales	Oxalobacteraceae	Massilia	NA
Bean indicator taxa detected in greenhouse study
ASV ID	Kingdom	Phylum	Class	Order	Family	Genus	Species
ASV5	Bacteria	Proteobacteria	Gammaproteobacteria	Enterobacterales	Enterobacteriaceae	Enterobacter	NA
ASV6	Bacteria	Proteobacteria	Gammaproteobacteria	Enterobacterales	Erwiniaceae	Rosenbergiella	NA
ASV23	Bacteria	Proteobacteria	Gammaproteobacteria	Enterobacterales	Enterobacteriaceae	Lelliottia	NA
ASV28	Bacteria	Proteobacteria	Gammaproteobacteria	Enterobacterales	Enterobacteriaceae	Cedecea	NA
ASV72	Bacteria	NA	NA	NA	NA	NA	NA
ASV90	Bacteria	NA	NA	NA	NA	NA	NA
ASV114	Bacteria	Proteobacteria	NA	NA	NA	NA	NA
ASV181	Bacteria	Proteobacteria	NA	NA	NA	NA	NA
ASV268	Bacteria	NA	NA	NA	NA	NA	NA
ASV276	Bacteria	Proteobacteria	Gammaproteobacteria	NA	NA	NA	NA
ASV326	Bacteria	Proteobacteria	Gammaproteobacteria	Enterobacterales	Erwiniaceae	Rosenbergiella	NA
ASV346	Bacteria	NA	NA	NA	NA	NA	NA
ASV347	Bacteria	NA	NA	NA	NA	NA	NA
ASV353	Bacteria	Proteobacteria	Alphaproteobacteria	NA	NA	NA	NA
ASV373	Bacteria	Proteobacteria	NA	NA	NA	NA	NA
ASV398	Bacteria	Proteobacteria	NA	NA	NA	NA	NA
ASV399	Bacteria	Proteobacteria	NA	NA	NA	NA	NA
ASV423	Bacteria	Proteobacteria	NA	NA	NA	NA	NA
ASV606	Bacteria	Actinobacteriota	Actinobacteria	Micrococcales	Micrococcaceae	Glutamicibacter	NA
ASV698	Bacteria	Proteobacteria	NA	NA	NA	NA	NA
ASV1028	Bacteria	Proteobacteria	NA	NA	NA	NA	NA
ASV1062	Bacteria	Proteobacteria	Gammaproteobacteria	Burkholderiales	Oxalobacteraceae	Massilia	NA
ASV1131	Bacteria	Proteobacteria	Gammaproteobacteria	Enterobacterales	Erwiniaceae	NA	NA
ASV1193	Bacteria	Proteobacteria	NA	NA	NA	NA	NA
ASV1407	Bacteria	Proteobacteria	NA	NA	NA	NA	NA
ASV1471	Bacteria	NA	NA	NA	NA	NA	NA
ASV1481	Bacteria	NA	NA	NA	NA	NA	NA
